# Multiple Types of Context-Specific Brain Causal Regulatory Networks and their Applications to Autism Spectrum Disorder

**DOI:** 10.1101/2025.01.17.633619

**Authors:** Li Wang, Eric Yang, Gustavo Stolovitzky, Eric Schadt, Jun Zhu

## Abstract

One of the primary goals of systems biology is to understand how different cell types are regulated at various developmental stages and how dysregulation in these cells contributes to disease. With advances in high-throughput omics profiling technologies, vast amounts of both bulk tissue and single-cell data have been generated to study cellular regulation. To investigate the types of gene-gene regulatory interactions that can be uncovered from bulk versus single-cell profiling data, we constructed multiple context-specific brain gene regulatory networks using brain bulk and single-cell RNA-seq datasets and applied two distinct computational methods: an integrative Bayesian Network (BN) and a deep learning model, Geneformer. A total of 39 networks were generated, comprising 13 brain region-specific Bayesian networks from bulk RNA-seq data (bulk_BNs), 13 cell-type and developmental stage-specific Bayesian networks, and 13 corresponding Geneformer-based networks from scRNA-seq data (sc_BNs and sc_GFs, respectively).

We compared these networks in terms of their topological features, biological pathway regulation, and known regulatory relationships among disease-related genes. Our analysis revealed distinct network properties driven by data source type (bulk vs. single-cell RNA-seq) and network inference method (integrative Bayesian Network vs. deep learning Geneformer). Neurodegenerative disease-related pathways were co-regulated in bulk_BNs, while sc_BNs and sc_GFs captured pathways associated with neuroactive ligand-receptor interactions. To demonstrate the utility of these networks, we leveraged them to investigate potential disease mechanisms of Autism Spectrum Disorder (ASD). We found that ASD risk genes were enriched among hub genes common across networks but were more frequently hubs in context-specific networks, underscoring the significance of inhibitory interneurons during early developmental stages in ASD. Additionally, we showed that these networks could effectively recapitulate context-specific ASD gene signatures.

In summary, this study highlights the complementary value of integrating multiple data types through different computational approaches to advance our understanding of disease-related molecular mechanisms, such as those involved in ASD. Our findings provide a framework for using context-specific gene regulatory networks to identify disease-causal genes and key regulators of signaling pathways, potentially guiding future therapeutic strategies.
