## Supplementary material for "Multiple Types of Context-Specific Brain Causal Regulatory Networks and their Applications to Autism Spectrum Disorder": Table S1

	nodeN_total	edgeN_total	nodeN_eQTL	edgeN_eQTL	nodeN_TF	edgeN_TF	nodeN_Pathway	edgeN_Pathway	nodeN_complex	edgeN_complex
bulk_BN_Amygdala	8714	10892	293	296	4	183	0	0	20	203
bulk_BN_Anterior_cingulate_cortex_BA24	8698	11534	327	331	3	206	0	0	20	182
bulk_BN_Caudate_basal_ganglia	8787	13505	419	426	5	363	0	0	20	199
bulk_BN_Cerebellar_Hemisphere	9175	12939	667	690	6	161	1	8	15	203
bulk_BN_Cerebellum	9237	13853	705	729	6	221	0	0	21	196
bulk_BN_Cortex	8811	13899	415	422	4	244	0	0	15	154
bulk_BN_Frontal_Cortex_BA9	8756	13099	378	383	4	353	0	0	15	172
bulk_BN_Hippocampus	8748	12698	345	349	5	356	2	40	24	206
bulk_BN_Hypothalamus	8798	13025	295	299	2	216	1	22	32	254
bulk_BN_Nucleus_accumbens_basal_ganglia	8896	14326	434	440	3	321	1	21	15	163
bulk_BN_Putamen_basal_ganglia	8837	12191	439	442	3	204	0	0	20	173
bulk_BN_Spinal_cord_cervical_c-1	8870	10760	402	409	3	152	2	48	23	229
bulk_BN_Substantia_nigra	8704	10047	281	285	3	109	1	28	22	219
sc_BN_Astro_Childhood	8993	12205	0	0	3	41	0	0	0	0
sc_BN_Astro_Early	8801	9973	0	0	13	338	2	26	2	15
sc_BN_Astro_Late	8981	12028	0	0	10	205	0	0	0	0
sc_BN_IN_Childhood	8822	10436	0	0	6	93	2	13	0	0
sc_BN_IN_Early	8784	11372	0	0	7	308	2	15	7	67
sc_BN_IN_Late	8816	10622	0	0	8	165	2	20	4	21
sc_BN_Micro	9122	14700	0	0	9	145	1	15	0	0
sc_BN_Oligo	8509	9262	0	0	7	295	1	6	2	17
sc_BN_OPC_Early	9019	13078	0	0	1	9	0	0	0	0
sc_BN_OPC_Late	9057	12397	0	0	2	13	0	0	0	0
sc_BN_PN_Childhood	8702	10724	0	0	9	213	1	6	1	5
sc_BN_PN_Early	8176	14573	0	0	4	384	2	42	31	304
sc_BN_PN_Late	8773	10880	0	0	10	353	2	12	7	75
sc_GF_Astro_Childhood	9048	18551	0	0	0	0	0	0	0	0
sc_GF_Astro_Early	9750	20838	0	0	0	0	0	0	0	0
sc_GF_Astro_Late	9968	21989	0	0	0	0	0	0	0	0
sc_GF_IN_Childhood	13431	38855	0	0	0	0	0	0	0	0
sc_GF_IN_Early	13999	40401	0	0	0	0	0	0	0	0
sc_GF_IN_Late	13328	38697	0	0	0	0	0	0	0	0
sc_GF_Micro_Late	11594	26692	0	0	0	0	0	0	0	0
sc_GF_Oligo_Late	11452	24152	0	0	0	0	0	0	0	0
sc_GF_OPC_Early	11372	28109	0	0	0	0	0	0	0	0
sc_GF_OPC_Late	10284	23301	0	0	0	0	0	0	0	0
sc_GF_PN_Childhood	12477	35602	0	0	0	0	0	0	0	0
sc_GF_PN_Early	13342	37144	0	0	0	0	0	0	0	0
sc_GF_PN_Late	12250	35330	0	0	0	0	0	0	0	0
