## Supplementary material for "Multiple Types of Context-Specific Brain Causal Regulatory Networks and their Applications to Autism Spectrum Disorder": Table S2

	bulk_BN_Spinal_cord_cervical_c-1	bulk_BN_Cerebellar_Hemisphere	bulk_BN_Cerebellum	bulk_BN_Frontal_Cortex_BA9	bulk_BN_Anterior_cingulate_cortex_BA24	bulk_BN_Cortex	bulk_BN_Nucleus_accumbens_basal_ganglia	bulk_BN_Caudate_basal_ganglia	bulk_BN_Putamen_basal_ganglia	bulk_BN_Hypothalamus	bulk_BN_Substantia_nigra	bulk_BN_Amygdala	bulk_BN_Hippocampus	sc_BN_Astro_Childhood	sc_BN_Astro_Late	sc_BN_Micro	sc_BN_OPC_Early	sc_BN_OPC_Late	sc_BN_Astro_Early	sc_BN_Oligo	sc_BN_PN_Early	sc_BN_PN_Childhood	sc_BN_PN_Late	sc_BN_IN_Early	sc_BN_IN_Childhood	sc_BN_IN_Late	sc_GF_PN_Early	sc_GF_PN_Childhood	sc_GF_PN_Late	sc_GF_IN_Early	sc_GF_IN_Childhood	sc_GF_IN_Late	sc_GF_Astro_Childhood	sc_GF_Astro_Early	sc_GF_Astro_Late	sc_GF_Micro_Late	sc_GF_OPC_Late	sc_GF_Oligo_Late	sc_GF_OPC_Early
REACTOME_NEURONAL_SYSTEM ( 264 )	5.7e-11	2.7e-11	7.4e-08	8.6e-16	2.9e-23	8.2e-27	7.9e-26	3.2e-19	2.2e-20	3.4e-17	1.2e-11	2.4e-13	7.8e-17	5.6e-16	4.1e-19	7.4e-21	8.9e-06	3.6e-11	1.8e-17	9.2e-26	1.8e-19	1.1e-18	2.5e-12	3.6e-29	1.5e-21	1.3e-21	3.6e-12	2.9e-11	7.9e-12	1.7e-13	2.9e-14	5.9e-13	8.4e-07	1.7e-11	1e-13	9.4e-09	1.5e-12	1e-10	3.4e-14
REACTOME_TRANSMISSION_ACROSS_CHEMICAL_SYNAPSES ( 177 )	2.3e-10	7.9e-11	8.4e-09	3.6e-14	2e-17	1.2e-23	1.9e-26	1.2e-19	8.9e-19	1.8e-17	3.9e-11	2.2e-13	7.3e-16	4.3e-14	9.5e-18	2.2e-20	7.9e-05	1.8e-10	6.2e-18	1.9e-22	7.1e-19	3e-16	8e-12	1.1e-25	4.4e-19	6.9e-20	2.2e-12	3.2e-10	6.3e-11	3e-13	5.5e-14	2.7e-13	5.8e-08	2.5e-10	1.4e-14	2.7e-08	4.2e-12	1.1e-11	4.1e-12
REACTOME_NEUROTRANSMITTER_RECEPTOR_BINDING_AND_DOWNSTREAM_TRANSMISSION_IN_THE_POSTSYNAPTIC_CELL ( 130 )	0.0025	1.5e-08	3.6e-06	4.5e-10	1.5e-12	1.4e-16	1.9e-16	8.5e-12	9.6e-11	2.4e-12	2.5e-06	1.2e-09	1.6e-07	3.2e-08	3.9e-10	5.1e-13	0.0016	1.7e-07	2.9e-11	8.2e-14	1.6e-14	1e-10	1.7e-07	7.9e-17	1.9e-13	1.3e-15	7.3e-09	1.2e-05	4e-06	4.7e-08	1.9e-08	1.6e-08	5.2e-05	2.7e-07	2.5e-09	2.4e-06	1.5e-06	2e-07	7e-08
KEGG_LONG_TERM_POTENTIATION ( 65 )	0.0076	1.4e-06	5.7e-06	3.8e-10	2.9e-09	7.1e-09	8e-09	3.3e-08	9.8e-08	4.7e-08	0.022	3.7e-07	8.9e-07	4.1e-05	1.7e-06	3.9e-11	0.011	2e-07	6.7e-08	7.2e-09	4.3e-09	2e-08	0.0035	1.4e-08	4.4e-06	5.6e-08	6.6e-06	1.4e-05	0.00013	1.8e-05	3e-06	1.9e-05	1e-04	4e-07	1.8e-09	3.2e-05	1.7e-06	7.3e-06	2.7e-07
REACTOME_AXON_GUIDANCE ( 234 )	0.098	0.0055	0.0034	4.3e-07	1.1e-08	1.1e-08	3.2e-06	8.2e-07	0.0079	4.2e-07	0.00027	5.8e-06	1.2e-07	0.00021	0.0066	2.5e-06	0.0012	0.00033	2.1e-07	3.1e-07	1.2e-09	6.8e-06	5.3e-08	2.2e-06	4.5e-08	1.6e-07	2.7e-08	1.3e-08	4.4e-06	1e-04	2e-07	1.3e-09	1.9e-07	4.1e-07	9.3e-09	7.2e-05	4.6e-06	2.8e-07	0.00098
KEGG_CALCIUM_SIGNALING_PATHWAY ( 167 )	0.0051	0.043	0.00029	7.5e-11	2.2e-05	1.1e-07	4.7e-07	9.6e-07	6.4e-08	6.5e-05	1.9e-05	0.00045	1.6e-06	4e-07	2.2e-07	1.6e-09	4.3e-05	2.5e-06	8.5e-09	1.3e-09	5e-08	1.4e-09	0.00036	1.7e-08	1.2e-08	5.4e-11	7.8e-05	0.00025	0.017	1.7e-06	7.2e-05	5.7e-08	0.0049	0.00031	1.3e-05	0.006	0.084	0.00058	9e-04
REACTOME_ACTIVATION_OF_NMDA_RECEPTOR_UPON_GLUTAMATE_BINDING_AND_POSTSYNAPTIC_EVENTS ( 36 )	0.0025	3e-08	1.4e-05	2.4e-07	6.2e-06	1.5e-07	3.7e-11	1e-07	1.4e-05	1.4e-07	0.0043	7.5e-07	0.00013	0.00096	2.3e-05	2.8e-09	0.039	7.9e-06	1.5e-05	3.3e-08	7.6e-08	2.6e-09	4.5e-06	6.2e-11	5.2e-06	1.6e-06	0.00013	0.00047	0.0031	0.0017	0.00073	1.3e-05	0.0014	7.4e-05	9.9e-08	0.0015	0.00041	0.00033	6.5e-06
REACTOME_DEVELOPMENTAL_BIOLOGY ( 363 )	0.017	0.0025	0.0013	2.4e-06	6.4e-10	4.4e-07	8.2e-05	5e-07	0.023	3.4e-07	0.0057	9.9e-07	5.6e-07	0.0016	0.024	2e-05	0.0015	0.0013	7.7e-05	7.1e-06	8.9e-10	4.2e-05	5.8e-08	3.4e-05	5.3e-06	9.6e-06	5.6e-08	9e-06	3.7e-06	8e-05	1.2e-08	1.2e-07	3.9e-09	4.6e-06	1.1e-09	0.00012	2.3e-07	1.3e-06	0.00083
REACTOME_UNBLOCKING_OF_NMDA_RECEPTOR_GLUTAMATE_BINDING_AND_ACTIVATION ( 14 )	0.0056	2.6e-05	5.2e-05	3.9e-06	1.3e-06	6e-07	2.4e-09	1e-05	2.4e-06	5.6e-07	0.0071	1.6e-06	5.4e-05	2.7e-06	1.5e-07	1.9e-05	0.26	7.9e-07	1.4e-05	5.2e-06	3.6e-07	1.9e-05	0.00034	3.3e-09	0.0015	0.0023	0.0012	0.0024	0.0035	0.0064	0.0014	0.00025	0.09	0.021	7.1e-05	0.0033	0.008	0.0033	2.2e-05
KEGG_LONG_TERM_DEPRESSION ( 62 )	0.23	0.093	0.0035	4.6e-05	0.0019	0.00024	1.9e-07	3.4e-05	0.014	4.4e-05	0.019	0.00047	8e-04	4e-06	6.8e-06	7.8e-08	4e-05	1.7e-06	2.5e-07	1.8e-06	2.7e-06	9.6e-09	0.00014	4.6e-08	5.7e-09	2.1e-07	0.00036	2e-04	0.0081	9.3e-05	0.00018	0.00082	0.0026	3e-04	0.00068	0.00026	5.5e-05	0.0029	0.00013
REACTOME_REGULATION_OF_INSULIN_SECRETION ( 79 )	0.00024	0.0015	9e-04	0.00036	3.1e-07	4.5e-06	0.00042	7.5e-05	1.1e-06	0.00041	8e-05	0.00011	4.2e-05	1.9e-07	7.2e-05	4.1e-07	0.0013	1.1e-05	5.5e-06	7.7e-07	7.1e-07	6.2e-08	0.00033	0.00058	1.2e-06	0.00011	0.0015	0.0061	0.013	0.00017	1.4e-05	0.0033	0.041	0.0094	0.0074	0.00037	0.00043	0.0011	2.9e-06
REACTOME_INTEGRATION_OF_ENERGY_METABOLISM ( 105 )	0.00011	0.0025	0.0064	6.2e-05	8.6e-06	7.3e-06	4.6e-05	8.3e-05	1.8e-07	0.0014	4.6e-06	0.0011	0.00014	6.7e-06	0.00024	1e-06	0.0063	8.6e-05	2e-06	5.2e-06	3.5e-06	6.8e-09	0.00043	0.00025	3.1e-07	0.00013	0.0013	0.024	0.016	0.001	2.5e-05	0.013	0.063	0.019	0.0015	0.00017	0.0023	0.0078	3.9e-08
REACTOME_POST_NMDA_RECEPTOR_ACTIVATION_EVENTS ( 32 )	0.0015	1.3e-07	5.5e-05	9.5e-06	0.00026	4.6e-06	1.7e-07	3.1e-05	0.0032	3.8e-05	0.0031	0.00031	0.0034	0.0034	0.0043	8.6e-08	0.14	0.00088	4.6e-05	1.3e-06	1.4e-06	8.8e-07	0.00064	2.2e-08	0.0011	4.1e-05	0.00059	0.0017	0.0095	0.0068	0.0029	5.8e-05	0.0025	0.00013	1.3e-07	0.011	0.0026	6e-04	4.6e-05
REACTOME_GABA_A_RECEPTOR_ACTIVATION ( 12 )	0.04	0.00024	0.0058	1.3e-06	4.2e-07	4e-09	0.00016	3.3e-06	0.00041	3.8e-06	3.1e-06	1.5e-05	0.00043	0.006	1.2e-06	0.00012	0.025	5e-04	8.8e-05	1.7e-06	6.6e-08	0.015	0.0019	5.3e-07	4.7e-05	8.3e-05	0.00035	0.00073	0.0011	0.0025	0.0032	0.00052	0.011	0.0016	0.00024	0.011	0.023	0.011	0.029
REACTOME_VOLTAGE_GATED_POTASSIUM_CHANNELS ( 40 )	0.00062	0.0047	0.038	5.4e-05	9.5e-09	5e-07	6e-04	0.001	3.4e-06	0.0012	0.0058	0.0011	0.00026	0.00026	5.1e-05	6.2e-05	0.0094	0.017	0.0014	1e-05	9.5e-05	8.3e-06	5e-04	4.2e-09	1.3e-05	4.5e-06	0.00048	0.00013	0.00096	0.0014	0.0022	0.00093	0.033	0.0036	0.0017	0.012	6e-05	0.0033	2.7e-05
BIOCARTA_NOS1_PATHWAY ( 20 )	0.00015	1.2e-05	2.7e-05	2.9e-06	8.3e-07	2e-09	2.3e-06	0.001	1.7e-06	1e-05	2.9e-05	0.00024	0.00036	0.00036	0.00047	0.012	0.065	0.0024	0.00014	2.4e-07	1.1e-05	0.0017	0.25	3.6e-05	0.17	0.0012	0.0031	0.0015	0.0096	0.012	0.0037	0.0046	0.0033	0.00062	0.00015	0.00058	0.002	7.7e-05	7.8e-05
REACTOME_GABA_SYNTHESIS_RELEASE_REUPTAKE_AND_DEGRADATION ( 17 )	1.4e-07	0.001	0.016	0.0023	0.012	4.6e-05	8.1e-06	3.7e-05	4.6e-07	4.3e-05	1.4e-05	0.0014	2e-08	0.00016	2e-04	5.2e-06	0.3	0.21	0.00058	2e-05	0.017	0.18	0.0074	1e-05	0.024	0.16	0.00086	4.5e-05	9.1e-07	0.00011	0.00017	0.00021	0.00016	0.0089	0.0022	0.0014	8.5e-06	0.00018	0.00014
REACTOME_LIGAND_GATED_ION_CHANNEL_TRANSPORT ( 20 )	0.099	0.002	0.0034	1.6e-07	8.3e-07	4.3e-08	0.0023	1e-04	0.0033	1e-05	8e-07	1.8e-05	0.0035	0.0035	2.7e-06	2e-04	0.065	0.0024	0.00014	4.1e-06	6.2e-08	0.011	0.00025	3e-06	0.00071	0.00013	0.00061	0.0064	0.0024	0.00054	0.0037	0.00018	0.016	0.0037	0.00015	0.0035	0.038	0.017	0.013
REACTOME_NEUROTRANSMITTER_RELEASE_CYCLE ( 32 )	1.4e-06	0.0017	0.082	0.00069	0.063	4.1e-05	1.7e-06	3.1e-05	5.2e-06	0.0019	2e-04	0.014	4.9e-07	5e-04	8.4e-05	8.8e-06	0.49	0.36	0.00034	1.4e-05	0.0025	0.0028	0.00064	2.4e-06	0.0064	0.01	0.0077	0.00045	4.9e-05	0.00012	4e-05	0.00026	0.01	0.012	0.00025	0.011	3.6e-06	0.00011	0.00024
KEGG_NEUROACTIVE_LIGAND_RECEPTOR_INTERACTION ( 230 )	0.42	0.19	0.066	1.3e-05	3.1e-05	1e-04	0.00035	0.0026	0.00013	3e-05	6.7e-06	0.00017	0.017	1.4e-06	6.7e-08	1.8e-06	0.052	6.4e-05	4.7e-05	2.8e-06	4.6e-05	0.004	0.0014	4.6e-06	5.1e-06	4.1e-06	9.7e-05	0.0047	0.0026	0.0015	5.6e-05	1.8e-06	0.18	0.027	0.064	0.024	0.23	0.062	0.0044
REACTOME_ION_CHANNEL_TRANSPORT ( 52 )	0.05	0.00053	0.0061	1.2e-06	1.4e-05	1.8e-08	5.6e-06	8.1e-07	0.0012	4.7e-05	7.1e-06	0.00014	0.0063	0.0014	5.8e-05	1e-04	0.023	0.0054	1.9e-07	9.2e-05	1.5e-06	0.0087	4.3e-06	8.1e-06	0.0031	5.3e-05	0.0077	0.0088	0.035	0.0024	0.024	0.002	0.11	0.021	0.0013	0.0067	0.24	0.019	0.016
REACTOME_ADHERENS_JUNCTIONS_INTERACTIONS ( 23 )	3e-04	0.13	0.0057	0.0074	0.027	3e-04	0.00066	0.065	0.0056	2.9e-05	0.19	0.0044	0.0059	7.1e-05	7.9e-06	5.2e-05	0.012	0.039	0.016	0.00013	3.7e-06	3.5e-07	6.5e-06	8e-04	1.5e-05	2.7e-06	0.00043	0.0046	1.2e-05	0.0018	1e-04	0.0032	0.0069	3.7e-05	0.00046	3.9e-06	0.00098	0.0015	0.0015
REACTOME_L1CAM_INTERACTIONS ( 79 )	0.06	0.0062	0.013	0.0058	2.2e-06	8.2e-07	0.015	0.00033	0.11	9.7e-05	0.036	0.0091	7.5e-06	0.004	0.0055	5.3e-05	0.025	0.0044	5.5e-06	0.00012	0.00023	0.027	0.013	3.6e-05	0.029	0.0018	7.5e-05	6.3e-05	2.4e-05	0.00017	4.2e-05	0.00055	0.00031	0.0013	0.00011	0.0085	4.4e-05	3.1e-05	0.0064
REACTOME_GABA_RECEPTOR_ACTIVATION ( 51 )	0.011	0.00047	0.023	5.3e-05	1.2e-05	9.5e-07	2.7e-05	0.00019	0.00019	4e-05	6.3e-06	0.00073	0.0058	0.00021	5e-05	1.4e-05	0.022	0.005	1.1e-06	7.9e-05	3.7e-05	0.0078	0.033	2e-04	1.6e-05	4.5e-05	0.0023	0.077	0.03	0.0055	0.00035	0.056	0.098	0.0063	0.0037	0.0058	0.054	0.0057	0.014
REACTOME_DOPAMINE_NEUROTRANSMITTER_RELEASE_CYCLE ( 10 )	3e-06	0.00011	0.0033	0.00025	0.0024	2.8e-05	0.00094	2.3e-05	7.1e-06	0.00052	1.3e-06	0.00014	2e-07	2e-04	1e-05	1.6e-06	0.19	0.13	3e-05	1.3e-05	0.12	0.073	0.01	0.012	0.052	0.065	0.00079	0.0015	0.0021	0.00072	0.00093	1e-04	0.037	0.04	0.049	0.0055	0.011	0.0055	0.0019
REACTOME_CREB_PHOSPHORYLATION_THROUGH_THE_ACTIVATION_OF_RAS ( 26 )	0.0047	4.8e-06	0.0012	0.00021	7.5e-05	7.4e-05	2.2e-06	5e-04	0.049	0.00058	0.024	9e-04	0.0092	0.0013	0.011	1.3e-05	0.42	0.0051	0.00067	2.9e-05	1.3e-06	0.00012	0.0069	2.6e-07	0.015	0.00062	0.0013	0.0033	0.018	0.016	0.0065	1e-04	0.013	0.00068	4.4e-06	0.15	0.0024	0.0032	0.00082
REACTOME_NOREPINEPHRINE_NEUROTRANSMITTER_RELEASE_CYCLE ( 10 )	9.3e-05	0.0022	0.0033	1e-05	0.0024	2.8e-05	5.7e-05	2.3e-05	0.00018	0.00052	1.3e-06	0.00014	7.5e-06	7.7e-06	1e-05	4.1e-05	0.19	0.13	3e-05	3e-04	0.12	0.073	0.00085	0.012	0.32	0.065	0.00079	0.0015	0.0021	0.00072	0.00093	1e-04	0.037	0.0058	0.0077	0.0055	0.0014	0.039	0.0019
REACTOME_INTERACTION_BETWEEN_L1_AND_ANKYRINS ( 20 )	0.00015	0.002	0.00034	4.2e-05	2e-04	7.6e-07	2.9e-05	0.001	0.00034	0.00012	0.014	0.00024	0.00036	0.0035	0.00047	1.8e-05	0.0079	0.03	0.00014	5.6e-05	0.0057	0.23	0.067	0.017	0.54	0.009	0.0031	0.0015	8.1e-05	8.8e-05	0.0037	0.018	0.0033	0.07	0.0056	0.0035	0.002	8.5e-06	0.0029
KEGG_ARRHYTHMOGENIC_RIGHT_VENTRICULAR_CARDIOMYOPATHY_ARVC ( 72 )	0.3	0.14	0.002	0.24	0.0045	0.011	0.0025	0.00062	0.027	0.0029	1	0.02	0.0084	0.0086	0.00074	0.0015	0.19	0.26	0.012	2.3e-07	4.2e-06	5.9e-07	5.9e-06	4.3e-07	5e-08	6.3e-10	0.00039	9.7e-06	0.00027	0.012	0.037	0.00092	0.022	0.0042	0.0011	0.01	0.0083	0.11	0.033
REACTOME_POTASSIUM_CHANNELS ( 93 )	0.0034	0.044	0.18	0.0013	3.4e-07	6.9e-06	0.00056	0.013	0.00017	0.0017	0.01	0.021	0.003	4.3e-05	0.00032	0.00029	0.013	0.038	0.002	5.8e-06	0.0036	0.00027	0.033	1.5e-05	4.1e-05	0.00014	0.0055	0.021	0.0061	0.0095	0.00011	0.041	0.18	0.0066	0.013	0.062	0.0073	0.0058	0.0028
REACTOME_RAS_ACTIVATION_UOPN_CA2_INFUX_THROUGH_NMDA_RECEPTOR ( 16 )	0.0082	2.7e-06	0.0014	0.0018	0.00092	0.00039	5e-06	0.0033	0.013	0.0037	0.0092	0.0011	0.014	0.00011	0.0018	0.00056	1	0.0012	0.00042	0.00019	1.4e-06	4.6e-05	0.0059	3.7e-07	0.12	0.0039	0.015	0.006	0.034	0.051	0.017	0.0045	0.12	0.0067	0.0016	0.13	0.015	0.0063	0.00063
REACTOME_ACETYLCHOLINE_NEUROTRANSMITTER_RELEASE_CYCLE ( 9 )	5.7e-05	0.0016	0.0024	0.00015	0.0017	0.00033	0.00059	0.00029	0.00011	0.00032	8e-07	8.7e-05	3.9e-06	0.00012	0.00015	2.1e-05	0.17	0.12	0.00036	0.00019	0.43	0.34	0.0073	0.073	0.29	0.32	0.0035	0.006	0.008	0.0033	0.0041	0.0047	0.028	0.03	0.037	0.0035	0.0074	0.029	0.0095
REACTOME_IONOTROPIC_ACTIVITY_OF_KAINATE_RECEPTORS ( 11 )	0.26	0.27	0.047	0.053	0.00019	2.1e-06	5e-06	4.1e-05	0.0044	0.0094	0.097	0.041	0.0046	0.048	0.053	0.0011	0.21	0.14	0.01	0.00046	1.7e-05	0.012	0.0013	0.00012	0.00053	6.6e-08	0.0015	0.0028	0.022	0.0096	0.0018	0.0022	0.00087	0.052	0.063	7.8e-05	0.00024	0.0081	0.00036
KEGG_MAPK_SIGNALING_PATHWAY ( 246 )	0.066	0.53	0.098	1.2e-05	0.00024	0.00028	0.0021	6.9e-06	0.0054	0.0072	0.025	0.015	1.4e-05	0.029	0.022	0.00085	0.014	0.0019	0.0094	2.8e-05	0.0069	0.0083	0.079	1.7e-05	0.00037	0.017	0.0018	0.00054	0.071	0.015	0.0033	0.00045	0.0088	0.0021	0.0012	0.0033	0.0024	0.076	4.7e-05
REACTOME_TRAFFICKING_OF_AMPA_RECEPTORS ( 25 )	1	0.15	0.045	0.01	0.00062	5.6e-05	1.5e-06	4e-04	0.00011	0.0033	1	0.006	0.00011	0.0081	0.0014	0.026	0.096	0.00033	0.021	0.012	0.00051	9.3e-06	0.00093	1.7e-07	2.7e-05	5.8e-05	0.014	0.0087	0.039	0.013	0.05	0.058	0.12	0.0027	0.06	0.0025	5.8e-05	0.011	0.011
KEGG_AXON_GUIDANCE ( 120 )	0.4	0.12	0.19	6.3e-05	0.00016	1e-05	1.9e-05	0.36	0.089	0.012	0.67	0.003	3e-05	0.096	0.054	0.021	0.013	3.5e-05	0.0053	0.0042	9.1e-05	9.8e-05	1.8e-07	0.0077	9.7e-06	0.00053	0.083	0.0064	0.016	0.11	0.041	0.0014	0.00087	0.00018	0.0014	0.026	0.011	0.001	0.0056
PID_BETACATENIN_NUC_PATHWAY ( 67 )	0.033	0.12	7.8e-06	9e-05	0.043	0.022	0.016	0.00034	0.0053	1.8e-05	0.46	0.0037	0.37	0.066	0.08	0.033	0.013	0.064	0.00052	0.035	0.00057	0.0031	0.0043	0.25	0.0035	0.15	0.0067	0.0042	0.0016	3e-04	2e-04	0.0023	2.1e-06	0.0022	0.012	0.015	4.5e-05	2.6e-06	0.0011
REACTOME_GLUTAMATE_NEUROTRANSMITTER_RELEASE_CYCLE ( 15 )	0.00054	0.0075	0.011	0.00011	0.0083	0.003	4.6e-05	0.0026	0.0011	0.0029	8.3e-06	0.00082	7.9e-05	0.0011	0.0014	3.1e-05	0.27	0.19	0.0031	0.00014	0.23	0.028	0.00049	0.038	0.11	0.13	0.042	0.018	0.024	0.0018	0.00036	0.014	0.11	0.027	0.0011	0.0047	0.00025	0.0046	0.015
REACTOME_CREB_PHOSPHORYLATION_THROUGH_THE_ACTIVATION_OF_CAMKII ( 14 )	0.0056	2.6e-05	0.00081	0.0011	0.00053	0.00019	2.9e-05	0.002	0.0091	0.0022	0.0071	0.0075	0.0094	5.5e-05	0.001	0.003	1	0.00081	0.00021	0.0013	6.6e-06	0.0029	0.14	3.5e-05	0.42	0.0023	0.031	0.012	0.063	0.1	0.035	0.0095	0.3	0.096	0.00068	0.093	0.15	0.02	0.0018
PID_REELINPATHWAY ( 29 )	0.55	0.0011	0.013	0.00039	0.009	1.6e-07	6.2e-06	0.029	0.013	0.00015	0.029	0.054	2.9e-05	0.00028	0.00038	0.00026	0.12	0.059	0.00018	0.087	0.25	0.0091	0.047	0.057	0.094	0.0068	0.0035	0.0081	0.013	0.011	0.0044	0.0056	0.00024	0.025	0.01	0.0062	0.056	0.0014	0.00044
KEGG_CELL_ADHESION_MOLECULES_CAMS ( 120 )	0.63	0.43	0.091	0.0029	0.13	0.0047	0.014	0.056	0.014	9.1e-06	0.3	0.00088	0.0017	0.0056	0.00022	2.9e-05	0.00088	0.00022	0.0053	0.0042	0.0022	0.00033	0.12	0.0077	4e-05	0.0048	0.0023	0.0064	0.072	0.00016	0.0018	0.091	0.023	0.014	0.00021	1.7e-05	0.021	0.35	0.0056
REACTOME_SIGNALLING_BY_NGF ( 203 )	0.3	5e-04	0.03	0.00064	0.13	0.00013	0.00014	2.2e-06	0.013	0.0049	0.011	0.041	9.5e-05	0.13	0.26	0.0023	0.42	0.021	0.0064	0.0011	0.0011	0.00089	0.00065	0.0014	0.0096	0.0024	0.15	0.048	0.11	0.011	0.051	0.26	0.002	0.003	0.00028	0.0012	0.0037	0.017	0.00087
PID_NETRIN_PATHWAY ( 32 )	0.21	0.011	0.0032	0.00069	0.002	4.1e-05	0.00074	0.00024	0.018	0.00029	0.035	0.014	5.8e-06	5e-04	0.096	0.014	0.14	0.0093	0.00034	0.028	0.12	0.00048	0.017	0.22	0.0064	0.045	0.023	0.0057	0.064	0.021	0.068	0.17	0.01	0.00066	0.0049	0.011	0.00061	6e-04	0.0042
BIOCARTA_GPCR_PATHWAY ( 32 )	0.21	0.011	0.0032	0.024	0.002	4.6e-06	0.0041	0.04	0.081	0.0019	0.26	0.069	0.084	0.019	0.096	0.014	0.0042	0.0093	0.00034	9e-04	0.00048	6.8e-05	0.064	0.0049	0.0064	0.00031	0.0077	0.0057	0.064	0.021	0.0095	0.012	0.00054	0.00013	0.018	0.037	0.0026	0.0028	0.0011
BIOCARTA_CREB_PATHWAY ( 26 )	0.51	0.034	0.0089	0.012	0.038	7.4e-05	0.0077	0.02	0.049	7e-05	0.21	0.041	0.0013	0.0013	0.058	0.0058	0.016	0.0051	8.3e-05	0.014	0.00067	1.2e-06	0.0069	0.0016	0.015	0.023	0.018	0.034	0.049	0.016	0.022	0.07	0.14	0.0035	0.0012	0.014	0.0024	0.00062	0.0037
KEGG_TYPE_II_DIABETES_MELLITUS ( 42 )	0.025	0.11	0.011	0.00053	0.0067	0.0017	0.016	5e-06	0.002	0.0076	0.00057	0.036	0.00035	5.1e-05	0.014	0.0027	0.057	0.0025	0.0086	0.0039	0.012	0.041	0.048	0.0048	0.02	0.1	0.05	0.0027	0.068	0.045	8.7e-05	0.14	0.41	0.047	0.026	6.5e-05	0.046	0.0013	0.026
REACTOME_PLC_BETA_MEDIATED_EVENTS ( 39 )	0.28	0.00065	0.0014	0.011	0.025	0.0011	0.0025	0.0046	0.0013	0.0052	0.05	0.0057	0.008	0.037	0.044	0.00031	0.0086	0.016	0.0059	0.00045	7.5e-05	6.5e-06	0.11	0.0031	0.0031	0.0011	0.072	0.23	0.45	0.028	0.085	0.1	0.079	0.003	0.017	0.0028	0.078	0.19	0.016
KEGG_GAP_JUNCTION ( 87 )	0.91	0.22	0.021	0.003	0.46	0.011	0.00029	0.0087	0.0064	0.029	0.0083	0.26	0.022	0.002	0.078	1.6e-06	0.11	0.0066	3.6e-06	0.014	0.00019	2.8e-07	0.0082	0.00041	0.0015	0.0036	0.074	0.1	0.34	0.065	0.15	0.0023	0.14	0.02	0.13	0.04	0.0086	0.018	0.064
KEGG_DILATED_CARDIOMYOPATHY ( 88 )	0.21	0.098	0.15	0.084	0.041	0.032	0.011	0.0029	0.022	0.031	0.56	0.047	0.16	0.0021	0.031	0.0021	0.11	0.34	0.0013	7.4e-05	0.00072	8.4e-06	9e-04	7.2e-06	4.4e-06	6.8e-07	0.012	0.0025	0.11	0.04	0.16	0.012	0.38	0.0039	0.076	0.02	0.021	0.39	0.018
REACTOME_NGF_SIGNALLING_VIA_TRKA_FROM_THE_PLASMA_MEMBRANE ( 128 )	0.13	0.00082	0.053	0.0015	0.31	9e-05	0.0014	3.8e-06	0.021	0.018	0.03	0.088	0.0028	0.057	0.65	0.0056	0.13	0.008	0.0088	0.0068	0.00062	0.002	0.0079	0.0053	0.022	0.008	0.093	0.027	0.25	0.05	0.029	0.39	8e-04	0.0012	0.0068	0.0054	0.021	0.044	3.6e-05
PID_NFAT_3PATHWAY ( 52 )	0.05	0.18	0.00022	0.0019	0.062	5.2e-05	0.013	3.8e-05	4.5e-06	0.0013	1	0.0043	0.026	0.51	0.26	0.21	0.023	0.0054	0.0064	0.04	0.012	0.42	0.036	0.27	0.13	0.068	0.0029	0.0034	0.035	0.017	0.024	0.12	0.018	0.00017	0.033	0.0067	0.0011	0.002	0.00017
BIOCARTA_CK1_PATHWAY ( 15 )	0.06	0.064	0.011	0.0014	0.00071	0.00028	2.9e-06	0.00023	3.9e-06	0.00027	0.0081	0.0092	0.011	0.012	0.013	0.029	0.27	1	0.024	0.016	0.058	3e-05	0.032	0.18	0.44	0.48	0.042	0.18	0.0057	0.04	0.047	0.014	0.0044	0.11	0.14	0.0047	0.17	0.026	0.015
REACTOME_OPIOID_SIGNALLING ( 71 )	0.041	0.014	0.0075	0.011	0.053	0.00074	0.0022	0.00055	4e-04	0.0093	0.027	0.019	0.027	0.027	0.096	0.0048	0.061	0.073	0.0032	0.0041	0.00099	4.9e-07	0.052	0.027	0.0013	0.00076	0.16	0.4	0.26	0.045	0.063	0.08	0.02	0.025	0.018	0.0033	0.15	0.1	0.0021
BIOCARTA_EIF4_PATHWAY ( 23 )	0.47	0.13	0.17	0.044	1	0.0024	0.1	0.065	0.036	0.069	0.19	0.15	0.0059	0.037	0.043	0.086	0.083	0.039	0.0025	0.2	0.046	0.28	0.094	0.0052	0.21	0.072	0.002	0.00022	0.0019	0.0018	0.0025	0.012	0.0069	3.7e-05	0.0025	0.00024	3e-06	0.0015	0.007
SIG_PIP3_SIGNALING_IN_CARDIAC_MYOCTES ( 65 )	0.25	0.11	0.00021	0.0069	0.29	0.0015	0.014	0.00027	0.056	0.018	0.45	0.58	0.018	0.16	0.9	0.028	0.047	0.59	0.0064	0.009	0.00043	0.57	0.034	0.23	0.23	0.0059	0.011	0.061	0.096	0.00057	0.00012	0.0039	0.011	0.00014	0.023	0.03	0.0085	7.3e-06	0.006
BIOCARTA_CARM_ER_PATHWAY ( 34 )	0.00025	3e-04	0.095	0.0059	0.016	0.054	0.083	5.9e-06	0.0042	6.1e-05	1	0.0031	0.023	0.3	0.11	0.2	0.16	0.078	0.18	0.72	0.051	0.067	0.22	0.092	0.038	0.17	0.033	0.13	0.089	0.16	0.34	0.11	0.00088	0.016	0.024	0.048	0.00023	0.0041	0.057
BIOCARTA_VDR_PATHWAY ( 12 )	2.8e-07	0.0039	0.0058	0.0072	0.0043	0.41	0.11	0.011	0.054	0.012	1	0.048	0.056	0.33	1	0.43	0.22	1	1	0.36	0.16	0.43	1	0.12	0.37	0.41	0.0027	0.005	0.007	0.0025	0.0032	0.0038	0.011	0.63	0.00024	0.011	0.0037	0.0015	0.00066
KEGG_MELANOGENESIS ( 97 )	0.48	0.0054	0.091	0.051	0.15	0.052	0.02	0.1	0.035	0.11	0.6	0.026	0.037	0.096	0.12	0.013	0.33	0.044	0.0086	0.14	0.013	6.5e-06	0.091	0.057	0.0034	0.0078	0.0093	0.0092	0.31	0.0036	0.045	0.0022	0.072	0.0041	0.019	0.079	0.023	0.14	0.021
KEGG_HYPERTROPHIC_CARDIOMYOPATHY_HCM ( 82 )	0.18	0.4	0.27	0.32	0.03	0.058	0.018	0.0059	0.12	0.055	1	0.098	0.13	0.017	0.022	0.033	0.25	0.31	0.062	0.00074	0.0098	3e-04	0.0054	2.7e-06	0.00023	7.4e-06	0.024	0.0096	0.25	0.12	0.36	0.042	0.78	0.029	0.17	0.057	0.096	0.64	0.079
MIPS_SWI_SNF_CHROMATIN_REMODELING_RELATED_BRCA1_COMPLEX ( 11 )	5.3e-06	0.00016	0.047	0.32	1	1	0.098	0.37	0.046	0.38	1	0.041	0.047	0.048	1	1	0.21	1	0.38	0.059	0.14	0.087	0.094	0.44	0.35	0.077	0.05	0.073	0.022	0.048	0.055	0.062	0.048	0.052	0.063	0.05	0.083	0.0081	0.021
PID_ERA_GENOMIC_PATHWAY ( 60 )	0.022	0.23	0.043	0.15	0.52	0.47	0.8	0.23	0.58	0.72	1	0.54	0.31	0.59	0.054	0.52	0.13	1	0.014	0.65	0.027	0.94	0.55	0.36	0.19	0.25	0.012	0.19	0.098	0.049	0.016	0.24	0.0059	0.2	0.15	0.19	8.5e-06	0.044	0.043
