## Supplementary material for "Multiple Types of Context-Specific Brain Causal Regulatory Networks and their Applications to Autism Spectrum Disorder": Table S3

NW	initialCellN	chosenCellN	metaCellN	NperMetaCell
OPC_Late	4368	3492	355	10
Micro	5672	5356	394	13
OPC_Early	6777	3635	257	14
Astro_Childhood	6893	6050	385	15
IN_Late	6204	6042	379	15
Astro_Late	6636	6183	385	16
PN_Late	9217	8675	385	21
IN_Childhood	7502	7214	303	22
PN_Childhood	10493	9413	336	25.5
Astro_Early	11524	11092	357	28
IN_Early	13855	13396	404	31
Oligo	23450	22278	336	57
PN_Early	39659	38532	385	93
